# Structural variants are enriched in deleterious visible phenotypes in *Drosophila*

**DOI:** 10.1101/2025.08.15.670616

**Authors:** Alejandra Samano, Matthew Musat, Mihir Junaghare, Asad Ahmad, Mehlum Ali, Sebastian Alves, Sreeram Pasupuleti, Jelisha Perera, Omar Saada, Brady Sabido, Trevor Smith, Sophie Walz, Mahul Chakraborty

**Affiliations:** Department of Biology, Texas A&M University, College Station, TX 77843

## Abstract

Genome structural variants (SVs) comprise a sizable portion of functionally important genetic variation in all organisms; yet, many SVs evade discovery using short reads. While long-read sequencing can find the hidden SVs, the role of SVs in variation in organismal traits remains largely unclear. To address this gap, we investigate the molecular basis of 50 classical phenotypes in 11 *Drosophila melanogaster* strains using highly contiguous *de novo* genome assemblies generated with Oxford Nanopore long reads. These assemblies enabled the creation of a pangenome graph containing comprehensive, nucleotide-resolution maps of SVs, including complex rearrangements such as the interchromosomal inverted duplication Dp(2;4)eyD and large tandem duplications at the *Bar* locus. We uncovered new candidate causal mutations for 15 phenotypes and new molecular alleles for 2 mutations comprising tandem duplications, transposable element (TE) insertions, and indels. For example, we mapped the tarsal joint defect *Ablp^eyD^* to an 8 kb Roo retrotransposon insertion into an intergenic enhancer, a finding validated via CRISPR-Cas9. The wing vein phenotype *plexus* (px^1^) was linked to a 1.5 kb partial tandem gene duplication, and the century-old *Curved* (c^1^) wing phenotype was linked to a 7.5 kb DM412 retrotransposon inserted into the coding sequence of the muscle protein gene *Strn-Mlck*. We also unveiled 8 SV alleles of previously identified causal genes, including previously uncharacterized SVs underlying the extensively studied white and yellow phenotypes. Overall, 67.4% of the genes causing phenotypic changes harbored candidate SVs over 100 bp, whereas only 28% is expected based on euchromatic SVs. Our data, based on the 50 *Drosophila* phenotypes, 44 of which are strongly deleterious, suggests a disproportionately larger contribution of SVs to deleterious changes in visible phenotypes in *Drosophila*.
