## Supplementary Table 7 for "Structural variants are enriched in deleterious visible phenotypes in *Drosophila*"

#	Mutation_id	Strains	mutation_type (SV/SNP)	CHROM	ISO1_r6_start	ISO1_r6_end	Description
	Bar[1]	2969	Duplication	X	17334493	17537993	Tandem duplication of 203.5 kb sequence
	Ablp[eyD]	662	TE insertion	2L	3557695		8 kb Roo element insertion in intergenic regulatory site
	ey[D]	662	Translocation/Duplication	4	714162	714483	Translocation and duplication of 503.1 kb sequence from chr2L onto chr4; 320 bp deletion of coding sequence
1	ac[1]	6027	Deletion	X	361345	364159	2.8 kb deletion, located 5.8 kb upstream of ac.
2	Adc[b-1]	156	Indel	2L	13821916	13821919	4 bp replaced by 8 bp insertion in coding sequence; Nonsynonymous SNP
3	al[1]	156	Deletion	2L	386780	386790	10 bp deletion of coding sequence
4	ast[1]	1349	TE insertion	2L	1076961	1083381	Duplication of 6.4 kb region containing complete asteroid gene, copies separated by 33.8kb insertion of HMS_Beagle, Gypsy, and Roo elements
5	c[1]	156	TE insertion	2R	15953909		7.5 kb DM412 element inserted in coding sequence
6	ca[1]	576	Deletion	3R	29808115	29808128	14 bp deletion of coding sequence
7	car[1]	6027	SNP	X	19566417		Nonsynonymous SNP
8	cl[1]	1349	TE insertion	2L	5521269		7.4 kb Blood element inserted in coding sequence
9	cm[1]	6027, 1570, 1282	TE insertion	X	7009859		9.2 kb Roo element inserted in coding exon
10	cp[1]	620	Indel	3L	16163956		7 bp insertion in 5'UTR of CG5151, at predicted TF binding site
11	ct[1]	6027	TE insertion	X	7535630		7.3 kb Gypsy element inserted in wing enhancer
12	ct[6]	1570	TE insertion	X	7535630		7.3 kb Gypsy element inserted in wing enhancer
13	cu[1]	576	SNP	3R	11207357	11207358	Substitution of 2 bp at splice acceptor site
14	Diap1[th-1]	576	SNP/Indel	3L			Nonsynonymous SNP at 3L:16038863, indels in first and second introns, none shared with 620
	Diap1[th-1]	620	SNP/Indel	3L			Indels in first and second introns, none shared with 576
15	dpp[d-ho]	1349	Deletion	2L	2482528	2485594	3,066 bp deletion, 22.7 kbp from 3' end of dpp
16	dpy[ov1]	1349, 156	TE insertion	2L	4547311		7.4kb blood element intronic insertion
17	dy[1]	1570	Deletion	X	11781522	11781986	464 bp deletion 2.7 kb from start of dy
				X	11780607	11780965	358 bp deletion deletion 1.8 kb from start of dy
18	e[s]	576, 554	SNP	3R	21230916		Nonsynonymous SNP
19	ed[1]	1349	TE insertion	2L	4045658		7.8 kb intronic insertion of Gypsy and Stalker elements
20	f[1]	1570	Duplication	X	17267613	17270377	2.7 kb duplication of coding exon and intronic sequence
	f[1]	6027, 5295	TE insertion	X	17278205		7.4 kb Gypsy element intronic insertion
21	g[1]	6027	TE insertion	X	13729722		7.4 kb Blood element intronic insertion
22	g[2]	1570, 5295	SNP/Indel	X	13728330	13728333	3 bp in-frame deletion in coding exon
	g[2]	1570, 5295	SNP/Indel		13728498		Nonsynonymous SNP
23	hry[1]	576	TE insertion	3L	8670968		7.4kb Gypsy element insertion, 4.8 kb from start of hry
24	in[1]	620	SNP	3L	20369329		Nonsynonymous SNP
25	kni[ri-1]	620	Deletion	2L	20707100	20707353	253 bp deletion of regulatory sequence, 11.7 kb from start of kni
26	m[1]	6027	SSV	X	11767653	11767662	10 bp deletion of coding sequence
27	m[74f]	1282	Indel	X	11760502		1 bp deletion, 3 bp intronic insertion
28	oc[1]	1570	Inversion	X	8475914	8629899	154 kb inversion, including oc gene
29	p[p]	620	SNP	3R	8661621		Nonsynonymous SNP
30	pn[1]	6027, 1570	TE insertion	X	2181951		7.5 kb DM412 element inserted in coding exon
31	pr[1]	156	TE insertion	2L	20074872		7.5 kb DM412 element intronic insertion
32	px[1]	156	Duplication	2R	22555862	22557378	Partial duplication of coding exon
			TE insertion	2R	22557378		Insertion of 7.4 kb DM412 between copies of duplicated exon
33	ras[2]	1570	TE insertion	X	10746269		5 kb BLASTOPIA intronic insertion
34	ras[4]	6027	TE insertion	X	10746269		5 kb BLASTOPIA intronic insertion
35	rb[1]	6027	TE insertion	X	4539484		7.8 kb insertion of Gypsy and Stalker elements into coding exon
36	ru[1]	576	SNP	3L	1384679		Premature stop codon
37	sc[1]	6027	TE insertion	X	388929		1.6 kb Gypsy insertion, 7 kb from start of sc
38	sd[1]	1282	Deletion	X	15821613	15821634	22 bp deletion of coding exon
39	sn[3]	1570, 6027, 5295	Deletion	X	7969622	7969913	292 bp deletion from 5’ UTR
40	speck[1]	156	TE insertion	2R	24147123	24154693	7.5 kb DM412 element intronic insertion, present in ISO1 reference.
41	sr[1]	576, 554	SNP	3R	5'UTR SNPs (18091010, 18091012, 18091024, 18091032), intronic 4 bp deletion 18125597-18125601, intron SNPs (18126947, 18129944)
42	st[1]	620, 576	TE insertion	3L	16499372		7.4 kb DM412 element inserted in coding exon
43	sv[de]	662	TE insertion	4	1087161		5kb Tirant 1.6 Kb from 5’ end of gene
44	Ubx[bx-1]	554	TE insertion	3R	16704043		7.5 kb DM412 insertion into intronic regulatory element
45	Df(1)os-o(upd1[os-o],upd3[os-o])	1570	Deletion	X	18266164	18269302	3.1 kb deletion upstream of upd3
46	Ab(1)os-s(upd1[os-s],upd3[os-s])	1282	SNP/Indel	X	18279553		3 bp in-frame deletion in coding exon
					18279695		Nonsynonymous SNP
47	v[1]	6027, 5295, 1570	TE insertion	X	10924006		7.5kb DM412 element inserted in 5’ UTR
48	w[1]	6027, 1570	TE insertion	X	2796484		4.7kb DOC, 17 bp from start of w
49	w[1118]	5295	TE insertion	X	2796484		4.7 kb DOC + 4 kb COPIA LTR, 17 bp from start of w
50	y[1]	5295	Insertion	X	360555		622 bp insertion in coding exon, introduces premature stop codon
	y[1]	1570, 6027	SNP	X	356680		SNP results in loss of the start codon
